# Adducin Regulates Sarcomere Disassembly During Cardiomyocyte Mitosis

**DOI:** 10.1101/2020.12.24.424022

**Authors:** Feng Xiao, Ping Wang, Shujuan Li, Suwannee Thet, Diana C. Canseco, Wataru Kimura, Xiang Luo, Ngoc Uyen Nhi Nguyen, Nicholas Lam, Waleed Elhelaly, Rohit Singh, Sakthivel Sadayappan, Mohammed Kanchwala, Chao Xing, Roger J. Hajjar, Joseph A. Hill, Hesham A. Sadek

## Abstract

Recent interest in understanding cardiomyocyte cell-cycle has been driven by potential therapeutic applications in cardiomyopathy. However, despite recent advances, cardiomyocyte mitosis remains a poorly understood process. For example, it is unclear how sarcomeres are disassembled during mitosis to allow abscission of daughter cardiomyocytes. Here we identify adducin as a regulator of sarcomere disassembly during mammalian cardiomyocyte mitosis. α/γ-adducins are selectively expressed in neonatal mitotic cardiomyocytes, and their levels decline precipitously thereafter. Cardiomyocyte-specific overexpression of various splice isoforms and phosphoforms of α-adducin in-vitro and in-vivo identified Thr445/Thr480 phosphorylation of a short isoform of α adducin as a potent inducer of neonatal cardiomyocyte sarcomere disassembly. Concomitant overexpression of this α-adducin variant along with γ-adducin resulted in stabilization of the adducin complex and persistent sarcomere disassembly in adult mice, which is mediated by interaction with α-actinin. These results highlight an important mechanism for coordination of cytoskeletal morphological changes during cardiomyocyte mitosis.
