## Supplemental Table for "Adducin Regulates Sarcomere Disassembly During Cardiomyocyte Mitosis"

### Sheet: T445
Kinase (ProQinase Lot #)	Kinase activity w/o peptide	Kinase activity with peptide, corrected
ACV-R1 (Lot001)	45	12
ACV-R1B (Lot001)	8	16
ACV-R2A (Lot001)	6	18
ACV-R2B (Lot001)	0	-9
ACV-RL1 (Lot002)	0	19
AKT1 (Lot007)	15	3
AKT2 (Lot003)	12	15
AKT3 (Lot004)	2	-3
AMPK-alpha1 (Lot001)	124	109
ARK5 (Lot002)	127	141
ASK1 (Lot001)	36	51
Aurora-A (Lot004)	63	61
Aurora-B (Lot008)	18	24
Aurora-C (Lot009)	3	-6
BMPR1A (Lot002)	12	-15
B-RAF VE (Lot002)	15	-15
B-RAF wt (Lot001)	12	-15
BRSK1 (Lot001)	9	-15
BRSK2 (Lot002)	4	-7
BUB1B (Lot002)	1	26
CAMK1D (Lot001)	42	207
CAMK2A (Lot001)	18	3
CAMK2B (Lot001)	24	19
CAMK2D (Lot001)	124	144
CAMK2G (Lot001)	1	-14
CAMK4 (Lot001)	31	9
CAMKK1 (Lot001)	213	102
CAMKK2 (Lot001)	0	80
CDC42BPA (Lot001)	0	27
CDC42BPB (Lot001)	0	13
CDC7/ASK (Lot001)	31	-15
CDK1/CycA (Lot005)	44	29
CDK1/CycE (Lot001)	34	45
CDK16/CycY (Lot001)	17	-8
CDK1CycB1 (Lot025)	44	51
CDK2/CycA (Lot005)	3	-9
CDK2/CycE (Lot009)	0	-3
CDK3/CycE (Lot001)	0	-9
CDK4/CycD1 (Lot007)	21	-15
CDK4/CycD3 (Lot001)	0	3
CDK5/p25NCK (Lot001)	34	-10
CDK5/p35NCK (Lot001)	34	13
CDK6/CycD1 (Lot004)	0	-7
CDK6/CycD3 (Lot003)	18	0
CDK7CycH (Lot002)	0	-15
CDK8/CycC (Lot002)	36	-15
CDK9/CycK (Lot001)	108	134
CDK9/CycT (Lot004)	54	-6
CHK1 (Lot002)	57	54
CHK2 (Lot002)	18	15
CK1-alpha1 (Lot001)	60	13
CK1-delta (Lot001)	48	12
CK1-epsilon (Lot001)	27	51
CK1-gamma1 (Lot001)	28	0
CK1-gamma2 (Lot001)	12	-7
CK1-gamma3 (Lot001)	18	3
CK2-alpha1 (Lot003)	21	13
CK2-alpha2 (Lot001)	5	-10
CLK1 (Lot001)	24	70
CLK2 (Lot001)	0	38
CLK3 (Lot002)	11	19
CLK4 (Lot001)	1121	671
COT (Lot018)	31	19
DAPK1 (Lot002)	48	26
DAPK2 (Lot001)	31	3
DAPK3 (Lot001)	28	52
DCAMKL2 (Lot001)	28	126
DMPK (Lot001)	4	-14
DNA-PK (Lot001)	24	6
DYRK1A (Lot002)	38	91
DYRK1B (Lot001)	54	26
DYRK2 (Lot001)	6	12
DYRK3 (Lot001)	54	68
DYRK4 (Lot002)	57	21
EEF2K (Lot001)	24	-9
EIF2AK2 (Lot001)	12	55
EIF2AK3 (Lot001)	41	16
ERK1 (Lot002)	28	-15
ERK2 (Lot004)	15	0
ERK7 (Lot002)	0	-15
GRK2 (Lot001)	11	-1
GRK3 (Lot001)	1	6
GRK4 (Lot002)	28	-4
GRK5 (Lot001)	57	16
GRK6 (Lot002)	15	3
GRK7 (Lot001)	31	-3
GSG2 (Lot002)	31	3
GSK3-alpha (Lot001)	70	139
GSK3-beta (Lot003)	38	36
HIPK1 (Lot001)	11	-1
HIPK2 (Lot001)	12	13
HIPK3 (Lot001)	0	42
HIPK4 (Lot001)	44	25
HRI (Lot001)	51	23
IKK-alpha (Lot003)	41	-1
IKK-beta (Lot005)	22	39
IKK-epsilon (Lot007)	0	16
IRAK1 (Lot002)	31	36
IRAK4 (Lot006)	31	179
JNK1 (Lot005)	11	-1
JNK2 (Lot003)	8	-4
JNK3 (Lot001)	25	16
LIMK1 (Lot001)	125	191
LIMK2 (Lot001)	24	32
LRRK G2019S (Lot001)	15	20
LRRK2 I2020T (Lot001)	6	0
LRRK2 R1441C (Lot001)	0	6
LRRK2 wt (Lot002)	21	12
MAP3K1 (Lot001)	12	-15
MAP3K10 (Lot001)	229	163
MAP3K11 (Lot001)	47	64
MAP3K7/MAP3K7IP1 (Lot001)	0	-10
MAP3K9 (Lot002)	104	70
MAP4K2 (Lot001)	22	42
MAP4K4 (Lot001)	41	23
MAP4K5 (Lot001)	38	66
MAPKAPK2 (Lot004)	0	-12
MAPKAPK3 (Lot001)	5	10
MAPKAPK5 (Lot005)	28	-13
MARK1 (Lot001)	158	126
MARK2 (Lot002)	44	19
MARK3 (Lot001)	138	172
MARK4 (Lot001)	18	-6
MEK1 wt (Lot002)	8	46
MEK2 (Lot001)	60	30
MEK5 (Lot005)	116	78
MEKK2 (Lot003)	9	3
MEKK3 (Lot001)	0	6
MELK (Lot001)	24	16
MINK1 (Lot002)	51	-4
MKK4 (Lot004)	38	16
MKK6SDTD (Lot001)	38	-15
MKK7 (Lot002)	21	13
MKNK1 (Lot001)	0	-15
MKNK2 (Lot001)	28	13
MLK4 (Lot002)	31	23
MST1 (Lot002)	41	68
MST2 (Lot003)	67	39
MST3 (Lot001)	18	9
MST4 (Lot001)	41	29
mTOR (Lot001)	1	33
MYLK (Lot001)	0	22
MYLK2 (Lot001)	24	16
MYLK3 (Lot001)	24	9
NEK1 (Lot001)	167	308
NEK11 (Lot001)	9	-3
NEK2 (Lot002)	247	258
NEK3 (Lot001)	83	62
NEK4 (Lot002)	28	-3
NEK6 (Lot001)	8	-1
NEK7 (Lot002)	31	23
NEK9 (Lot001)	87	104
NIK (Lot003)	87	185
NLK (Lot002)	5	10
p38-alpha (Lot005)	12	0
p38-beta (Lot004)	22	-13
p38-delta (Lot001)	4	12
p38-gamma (Lot001)	36	8
PAK1 (Lot002)	23	8
PAK2 (Lot001)	33	-4
PAK3 (Lot001)	7	2
PAK4 (Lot004)	56	69
PAK6 (Lot001)	87	58
PAK7 (Lot001)	80	69
PASK (Lot001)	62	85
PBK (Lot003)	56	58
PDK1 (Lot002)	11	-8
PHKG1 (Lot001)	17	15
PHKG2 (Lot001)	30	5
PIM1 (Lot003)	55	-15
PIM2 (Lot002)	39	-15
PIM3 (Lot007)	49	48
PKA (Lot002)	25	38
PKC-alpha (Lot005)	49	72
PKC-beta1 (Lot004)	63	41
PKC-beta2 (Lot003)	46	24
PKC-delta (Lot004)	46	62
PKC-epsilon (Lot006)	52	34
PKC-eta (Lot005)	30	2
PKC-gamma (Lot007)	43	2
PKC-iota (Lot006)	46	12
PKC-mu (Lot004)	67	62
PKC-nu (Lot002)	53	86
PKC-theta (Lot008)	32	27
PKC-zeta (Lot005)	136	134
PKC-zeta wt aa184-592 (Lot001)	11	-15
PKMYT1 (Lot002)	24	-11
PKN3 (Lot002)	18	-6
PLK1 (Lot013)	36	66
PLK3 (Lot001)	27	34
PRK1 (Lot004)	84	79
PRK2 (Lot001)	53	45
PRKD2 (Lot001)	73	58
PRKG1 (Lot001)	39	34
PRKG2 (Lot002)	46	15
PRKX (Lot001)	17	5
RAF1 YDYD (Lot001)	43	8
RIPK2 (Lot003)	67	86
RIPK5 (Lot001)	0	-11
ROCK1 (Lot001)	25	110
ROCK2 (Lot002)	25	200
RPS6KA1 (Lot002)	73	38
RPS6KA2 (Lot001)	29	52
RPS6KA3 (Lot002)	11	-1
RPS6KA4 (Lot001)	87	21
RPS6KA5 (Lot001)	20	2
RPS6KA6 (Lot001)	27	2
S6K (Lot006)	67	52
S6K-beta (Lot002)	91	86
SAK (Lot003)	153	213
SGK1 (Lot005)	18	-15
SGK2 (Lot001)	67	24
SGK3 (Lot004)	39	21
SIK1 aa1-350 (Lot003)	9	-15
SIK2 (Lot001)	12	-13
SLK (Lot001)	84	106
SNARK (Lot001)	81	126
SNK (Lot007)	50	9
SRPK1 (Lot001)	2	6
SRPK2 (Lot001)	0	19
STK17A (Lot001)	67	93
STK23 (Lot002)	23	37
STK25 (Lot001)	58	-15
STK33 (Lot001)	94	56
STK39 (Lot001)	25	0
TAOK2 (Lot001)	81	31
TAOK3 (Lot005)	66	73
TBK1 (Lot004)	6	-3
TGFB-R1 (Lot003)	18	-12
TGFB-R2 (Lot001)	17	15
TLK1 (Lot002)	2	26
TLK2 (Lot002)	12	16
TSF1 (Lot002)	0	-15
TSK2 (Lot002)	9	75
TSSK1 (Lot001)	63	55
TTBK1 (Lot004)	51	96
TTBK2 (Lot002)	60	-3
TTK (Lot003)	162	310
VRK1 (Lot001)	319	742
VRK2 (Lot001)	22	7
WEE1 (Lot005)	25	13
WNK1 (Lot001)	0	-14
WNK2 (Lot001)	77	69
WNK3 (Lot001)	84	45
ZAK (Lot001)	56	38

### Sheet: T480
Kinase (ProQinase Lot #)	Kinase activity w/o peptide	Kinase activity with peptide, corrected
ACV-R1 (Lot001)	45	-3
ACV-R1B (Lot001)	8	-10
ACV-R2A (Lot001)	6	15
ACV-R2B (Lot001)	0	-6
ACV-RL1 (Lot002)	0	-3
AKT1 (Lot007)	15	-18
AKT2 (Lot003)	12	-6
AKT3 (Lot004)	2	6
AMPK-alpha1 (Lot001)	124	99
ARK5 (Lot002)	127	141
ASK1 (Lot001)	36	39
Aurora-A (Lot004)	63	42
Aurora-B (Lot008)	18	-15
Aurora-C (Lot009)	3	3
BMPR1A (Lot002)	12	-6
B-RAF VE (Lot002)	15	-18
B-RAF wt (Lot001)	12	-18
BRSK1 (Lot001)	9	-12
BRSK2 (Lot002)	4	-4
BUB1B (Lot002)	1	-14
CAMK1D (Lot001)	42	15
CAMK2A (Lot001)	18	-12
CAMK2B (Lot001)	24	0
CAMK2D (Lot001)	124	10
CAMK2G (Lot001)	1	-14
CAMK4 (Lot001)	31	-13
CAMKK1 (Lot001)	213	166
CAMKK2 (Lot001)	0	6
CDC42BPA (Lot001)	0	3
CDC42BPB (Lot001)	0	10
CDC7/ASK (Lot001)	31	7
CDK1/CycA (Lot005)	44	-13
CDK1/CycE (Lot001)	34	-13
CDK16/CycY (Lot001)	17	5
CDK1CycB1 (Lot025)	44	16
CDK2/CycA (Lot005)	3	-9
CDK2/CycE (Lot009)	0	-18
CDK3/CycE (Lot001)	0	-6
CDK4/CycD1 (Lot007)	21	-18
CDK4/CycD3 (Lot001)	0	-18
CDK5/p25NCK (Lot001)	34	3
CDK5/p35NCK (Lot001)	34	16
CDK6/CycD1 (Lot004)	0	-13
CDK6/CycD3 (Lot003)	18	-9
CDK7CycH (Lot002)	0	6
CDK8/CycC (Lot002)	36	-15
CDK9/CycK (Lot001)	108	48
CDK9/CycT (Lot004)	54	-3
CHK1 (Lot002)	57	69
CHK2 (Lot002)	18	12
CK1-alpha1 (Lot001)	60	48
CK1-delta (Lot001)	48	27
CK1-epsilon (Lot001)	27	3
CK1-gamma1 (Lot001)	28	16
CK1-gamma2 (Lot001)	12	10
CK1-gamma3 (Lot001)	18	-18
CK2-alpha1 (Lot003)	21	-18
CK2-alpha2 (Lot001)	5	32
CLK1 (Lot001)	24	67
CLK2 (Lot001)	0	10
CLK3 (Lot002)	11	-7
CLK4 (Lot001)	1121	752
COT (Lot018)	31	13
DAPK1 (Lot002)	48	26
DAPK2 (Lot001)	31	16
DAPK3 (Lot001)	28	83
DCAMKL2 (Lot001)	28	-14
DMPK (Lot001)	4	-10
DNA-PK (Lot001)	24	13
DYRK1A (Lot002)	38	42
DYRK1B (Lot001)	54	-9
DYRK2 (Lot001)	6	0
DYRK3 (Lot001)	54	0
DYRK4 (Lot002)	57	75
EEF2K (Lot001)	24	12
EIF2AK2 (Lot001)	12	-6
EIF2AK3 (Lot001)	41	23
ERK1 (Lot002)	28	0
ERK2 (Lot004)	15	-18
ERK7 (Lot002)	0	-15
GRK2 (Lot001)	11	-10
GRK3 (Lot001)	1	16
GRK4 (Lot002)	28	-18
GRK5 (Lot001)	57	7
GRK6 (Lot002)	15	-16
GRK7 (Lot001)	31	-18
GSG2 (Lot002)	31	-13
GSK3-alpha (Lot001)	70	65
GSK3-beta (Lot003)	38	-9
HIPK1 (Lot001)	11	-7
HIPK2 (Lot001)	12	-18
HIPK3 (Lot001)	0	6
HIPK4 (Lot001)	44	-13
HRI (Lot001)	51	-9
IKK-alpha (Lot003)	41	-10
IKK-beta (Lot005)	22	17
IKK-epsilon (Lot007)	0	-18
IRAK1 (Lot002)	31	23
IRAK4 (Lot006)	31	-18
JNK1 (Lot005)	11	3
JNK2 (Lot003)	8	-10
JNK3 (Lot001)	25	-16
LIMK1 (Lot001)	125	120
LIMK2 (Lot001)	24	6
LRRK G2019S (Lot001)	15	10
LRRK2 I2020T (Lot001)	6	-18
LRRK2 R1441C (Lot001)	0	-18
LRRK2 wt (Lot002)	21	6
MAP3K1 (Lot001)	12	-18
MAP3K10 (Lot001)	229	176
MAP3K11 (Lot001)	47	29
MAP3K7/MAP3K7IP1 (Lot001)	0	0
MAP3K9 (Lot002)	104	29
MAP4K2 (Lot001)	22	33
MAP4K4 (Lot001)	41	4
MAP4K5 (Lot001)	38	-7
MAPKAPK2 (Lot004)	0	-18
MAPKAPK3 (Lot001)	5	10
MAPKAPK5 (Lot005)	28	0
MARK1 (Lot001)	158	85
MARK2 (Lot002)	44	23
MARK3 (Lot001)	138	219
MARK4 (Lot001)	18	-15
MEK1 wt (Lot002)	8	-18
MEK2 (Lot001)	60	60
MEK5 (Lot005)	116	85
MEKK2 (Lot003)	9	-3
MEKK3 (Lot001)	0	-10
MELK (Lot001)	24	-7
MINK1 (Lot002)	51	6
MKK4 (Lot004)	38	-6
MKK6SDTD (Lot001)	38	-9
MKK7 (Lot002)	21	-14
MKNK1 (Lot001)	0	13
MKNK2 (Lot001)	28	-6
MLK4 (Lot002)	31	0
MST1 (Lot002)	41	20
MST2 (Lot003)	67	7
MST3 (Lot001)	18	3
MST4 (Lot001)	41	7
mTOR (Lot001)	1	6
MYLK (Lot001)	0	-10
MYLK2 (Lot001)	24	16
MYLK3 (Lot001)	24	13
NEK1 (Lot001)	167	188
NEK11 (Lot001)	9	4
NEK2 (Lot002)	247	156
NEK3 (Lot001)	83	46
NEK4 (Lot002)	28	17
NEK6 (Lot001)	8	13
NEK7 (Lot002)	31	-14
NEK9 (Lot001)	87	66
NIK (Lot003)	87	156
NLK (Lot002)	5	4
p38-alpha (Lot005)	12	4
p38-beta (Lot004)	22	7
p38-delta (Lot001)	4	-7
p38-gamma (Lot001)	36	28
PAK1 (Lot002)	23	-4
PAK2 (Lot001)	33	-11
PAK3 (Lot001)	7	-18
PAK4 (Lot004)	56	38
PAK6 (Lot001)	87	76
PAK7 (Lot001)	80	7
PASK (Lot001)	62	15
PBK (Lot003)	56	28
PDK1 (Lot002)	11	15
PHKG1 (Lot001)	17	-4
PHKG2 (Lot001)	30	5
PIM1 (Lot003)	55	-11
PIM2 (Lot002)	39	18
PIM3 (Lot007)	49	24
PKA (Lot002)	25	42
PKC-alpha (Lot005)	49	11
PKC-beta1 (Lot004)	63	14
PKC-beta2 (Lot003)	46	0
PKC-delta (Lot004)	46	45
PKC-epsilon (Lot006)	52	5
PKC-eta (Lot005)	30	-4
PKC-gamma (Lot007)	43	-11
PKC-iota (Lot006)	46	31
PKC-mu (Lot004)	67	52
PKC-nu (Lot002)	53	59
PKC-theta (Lot008)	32	28
PKC-zeta (Lot005)	136	155
PKC-zeta wt aa184-592 (Lot001)	11	0
PKMYT1 (Lot002)	24	16
PKN3 (Lot002)	18	26
PLK1 (Lot013)	36	44
PLK3 (Lot001)	27	53
PRK1 (Lot004)	84	31
PRK2 (Lot001)	53	52
PRKD2 (Lot001)	73	42
PRKG1 (Lot001)	39	28
PRKG2 (Lot002)	46	12
PRKX (Lot001)	17	-17
RAF1 YDYD (Lot001)	43	12
RIPK2 (Lot003)	67	38
RIPK5 (Lot001)	0	-17
ROCK1 (Lot001)	25	28
ROCK2 (Lot002)	25	35
RPS6KA1 (Lot002)	73	52
RPS6KA2 (Lot001)	29	62
RPS6KA3 (Lot002)	11	15
RPS6KA4 (Lot001)	87	15
RPS6KA5 (Lot001)	20	28
RPS6KA6 (Lot001)	27	25
S6K (Lot006)	67	14
S6K-beta (Lot002)	91	80
SAK (Lot003)	153	124
SGK1 (Lot005)	18	-9
SGK2 (Lot001)	67	35
SGK3 (Lot004)	39	-6
SIK1 aa1-350 (Lot003)	9	7
SIK2 (Lot001)	12	13
SLK (Lot001)	84	66
SNARK (Lot001)	81	78
SNK (Lot007)	50	16
SRPK1 (Lot001)	2	-3
SRPK2 (Lot001)	0	-10
STK17A (Lot001)	67	66
STK23 (Lot002)	23	5
STK25 (Lot001)	58	-10
STK33 (Lot001)	94	37
STK39 (Lot001)	25	-9
TAOK2 (Lot001)	81	-4
TAOK3 (Lot005)	66	61
TBK1 (Lot004)	6	-3
TGFB-R1 (Lot003)	18	-18
TGFB-R2 (Lot001)	17	-11
TLK1 (Lot002)	2	13
TLK2 (Lot002)	12	0
TSF1 (Lot002)	0	0
TSK2 (Lot002)	9	15
TSSK1 (Lot001)	63	62
TTBK1 (Lot004)	51	23
TTBK2 (Lot002)	60	0
TTK (Lot003)	162	122
VRK1 (Lot001)	319	537
VRK2 (Lot001)	22	7
WEE1 (Lot005)	25	-6
WNK1 (Lot001)	0	-17
WNK2 (Lot001)	77	35
WNK3 (Lot001)	84	21
ZAK (Lot001)	56	28
